# A pistil peptide toxin–pollen antidote system for reproductive barrier

**DOI:** 10.64898/2026.01.22.701211

**Authors:** Hiroki Miura, Kazuki Hirano, Takuya T. Nagae, Yoshinobu Kato, Taku Sasaki, Kenta Shirasawa, Shun Sakuraba, Tsukasa Matsuura, Sachiyo Soneda, Seiji Takayama, Sota Fujii

## Abstract

Prezygotic reproductive barriers in angiosperms are crucial for female-mediated selection of compatible male gametes. In this study, we identified a biological activity within the stylar tissues of *Arabidopsis thaliana* pistils that inhibits the elongation of heterospecific pollen tubes. Using genome-wide association studies, we identified a cysteine-rich peptide predominantly expressed in the style as the responsible barrier. This secreted peptide, named Femme fatale (FEM), inhibited pollen tube elongation of heterospecific species and some conspecific strains, both *in vivo* and *in vitro*. Importantly, FEM’s function was independent of the known reproductive barrier component SPRI1 that functions in the stigmatic papilla cell surface. This means two factors act spatially in sequence to create a multilayered reproductive barrier system against pollen in pistils. We also identified a secreted protein expressed in pollen, Homme capable (HOM), which is encoded by a gene next to *FEM*. HOM interacts with FEM to counteract its barrier effect and allow pollen tube elongation. The *FEM*–*HOM* locus has undergone frequent tandem duplications during Brassicaceae evolution. Dosage differences between the two factors can lead to reproductive incompatibility among lineages. Together, our findings suggest that FEM and HOM form a toxin-antidote system that helps establish reproductive barriers.
