## Supplementary Table 1 for "A pistil peptide toxin–pollen antidote system for reproductive barrier"

### Sheet: SupplementaryTable1
Accession_ID	Accession_name	Style activity to reject E. allionii pollen tubes Reject: 1 Non-rejecting: 0
430	Gr-1	0
991	Ale-Stenar-41-1	0
992	Ale-Stenar-44-4	1
1002	Ale-Stenar-64-24	0
4779	UKSW06-179	0
4807	UKSW06-207	0
4857	UKSW06-257	0
4884	UKSW06-285	0
4900	UKSW06-302	0
4958	UKSW06-360	0
5023	UKSE06-118	0
5151	UKSE06-325	0
5249	UKSE06-491	0
5253	UKSE06-500	0
5651	UKNW06-488	0
5718	UKID11	0
5720	Cal-2	0
5768	UKID63	0
5776	UKID71	0
5800	UKID96	0
5811	UKID107	0
5831	App1-14	0
5832	App1-16	0
5865	Dra1-4	0
5867	Dra2-1	0
5893	DraIV 1-11	0
5950	DraIV 5-12	0
6008	Duk	0
6009	Eden-1	1
6011	Eden-6	0
6012	Eden-7	0
6017	Eds-9	0
6020	Fjä1-5	0
6022	FjÃ¤2-6	0
6034	Hov1-7	0
6035	Hov1-10	0
6036	Hov3-2	0
6038	Hov3-5	0
6039	Hovdala-2	1
6041	Lis-3	1
6064	Nyl-2	0
6073	ÖMö1-7	0
6074	Ör-1	0
6076	Rev-2	1
6077	Rev-3	0
6086	Sr:3	0
6088	Stu1-1	0
6090	T1000	0
6092	T1020	0
6097	T1070	1
6098	T1080	0
6099	T1090	0
6100	T1110	0
6104	T1160	0
6106	T460	0
6111	T530	0
6112	T540	0
6119	T620	0
6125	T710	0
6126	T720	0
6128	T740	0
6132	T790	0
6137	T850	0
6138	T860	0
6140	T880	1
6151	T990	0
6172	TÅD 04	1
6177	TÄL 03	1
6180	TÄL 07	0
6184	TBÖ 01	0
6192	TDr-5	0
6193	TDr-7	0
6195	TDr-9	0
6201	TDr-16	0
6202	TDr-17	0
6210	TEDEN 03	0
6240	TOM 06	0
6241	TOM 07	1
6242	Tomegap-2	0
6244	TRÄ 01	0
6268	TV-22	0
6276	TV-30	1
6284	TV-38	0
6296	UduI 1-11	1
6390	UduI 3-36	1
6396	UduI 4-9	1
6424	ZdrI 1-23	0
6445	ZdrI 2-21	1
6897	Ag-0	0
6898	An-1	0
6899	Bay-0	0
6900	Bil-5	0
6903	Bor-4	0
6904	Br-0	0
6909	Col-0	0
6911	Cvi-0	0
6913	Eden-2	0
6915	Ei-2	0
6916	Est-1	0
6917	Fab-2	0
6920	Got-22	0
6923	HR-10	0
6924	HR-5	0
6926	Kin-0	0
6928	Knox-18	0
6929	Kondara	0
6933	LL-0	0
6936	Lz-0	0
6938	Ms-0	1
6943	NFA-10	0
6945	Nok-3	0
6951	Pu2-23	0
6956	Pu2-7	0
6959	Ren-1	0
6960	Ren-11	0
6961	Se-0	0
6967	Sq-8	0
6968	Tamm-2	0
6969	Tamm-27	0
6970	Ts-1	0
6974	Ull2-5	0
6975	Uod-1	0
6980	Ws-0	0
6981	Ws-2	0
6982	Wt-5	0
6986	Abd-0	0
6987	Ak-1	0
6989	Alst-1	0
7000	Aa-0	0
7003	Bs-1	0
7008	Benk-1	0
7014	Ba-1	0
7028	Bch-1	0
7031	Bsch-0	0
7062	Ca-0	0
7064	Cnt-1	0
7094	Da-0	0
7096	Di-G	0
7103	Dra-0	0
7117	El-0	0
7119	En-2	0
7127	Est	0
7133	Fr-2	0
7138	Fi-0	1
7143	Gel-1	0
7147	Gie-0	0
7162	Hs-0	0
7165	Hn-0	0
7177	Jm-0	0
7199	Kl-5	0
7202	Kb-0	0
7217	Lm-2	0
7236	Litva	0
7250	Me-0	1
7255	Mh-0	0
7258	Nw-0	0
7268	Np-0	0
7273	No-0	0
7282	Or-0	0
7287	Ove-0	0
7314	Ragl-1	0
7320	Rou-0	0
7342	Su-0	0
7343	Sp-0	0
7394	Wa-1	1
7404	Wc-1	0
7411	Wl-0	0
7419	Db-1	0
7430	Nc-1	0
7514	RRS-7	0
7516	Var2-1	1
7517	Var2-6	1
7520	Lp2-2	0
7521	Lp2-6	0
7522	Mr-0	1
7526	Pna-10	0
8213	Pro-0	0
8222	Lis-2	0
8227	THÃ 03	0
8235	Hod	0
8238	Kent	0
8239	PHW-3	0
8240	Kulturen-1	0
8242	Lillö-1	0
8249	Vimmerby	0
8256	Bå1-2	0
8258	Bå4-1	1
8284	DraII-1	0
8290	En-1	0
8306	Hov4-1	0
8312	Is-0	0
8334	Lu-1	0
8335	Lund	0
8365	Rak-2	0
8369	Rev-1	0
8386	Sr:5	0
8422	Fjä1-1	1
9057	Vinslöv	1
9143	Navajo-5	0
9179	Ayu-Dag-3	1
9201	Cant-8	0
9305	Edinburgh-8	0
9309	Ullapool-4	0
9321	Ådal 1	0
9381	Fri 1	1
9382	Fri 2	1
9383	Fri 3	1
9386	Grön 12	0
9399	Ham 1	0
9402	Hel 3	0
9408	Kal 1	1
9412	Kor 3	1
9421	Lan 1	0
9427	Näs 2	0
9442	Sim 1	1
9451	Spro 2	0
9453	Ste 2	0
9454	Ste 3	0
9471	UllA 1	0
9481	Yst 1	0
9645	Gradi-1	0
9670	Mitterberg-2-186	0
9676	Mitterberg-4-192	0
9678	Mitterberg-4-194	0
9679	Castelfed-1-195	0
9682	Castelfed-1-198	0
9693	Castelfed-3-209	0
9694	Castelfed-4-210	0
9743	Furni-1	0
9768	Ru4-16	0
9771	Pfn-N2.2-6	0
9772	Hof-1	0
9775	Berg-1	0
9777	Gn-1	0
9778	Bach-7	0
9779	Bai-10	0
9780	Fell2-4	0
9783	Tu-PK-7	0
9791	Haes-1	0
9793	Ru-N2	0
9794	Tu-B1-2	0
9796	Bach2-1	0
9802	Kus3-1	0
9808	Tu-B2-3	0
9810	Tu-KS-7	0
9811	Tu-NK-12	0
9812	Tu-W1	0
9939	Aitba-2	0
9940	Toufl-1	1
9941	Fei-0	0
9944	Don-0	1
9945	Leo-1	0
9946	Mer-6	0
9949	Qui-0	0
9950	Vie-0	0
9951	Kly1	0
9952	Kly4	0
9953	Koz2	0
9956	Stepn-1	0
9957	Borsk-2	0
9963	Lago-1	0
9967	Moran-1	1
9968	Timpo-1	0
9972	Bozen-1-2	0
9976	Rovero-1	0
9981	Angit-1	0
9983	Ciste-1	0
9987	Lecho-1	0
9990	Lag2-2	0
9997	Ru3.1-31	0
9998	Star-8	0
10004	Bolin-1	1
10005	Copac-1	0
10008	Sij1	0
10009	Sij2	0
10017	Petro-1	0
10022	Uk-3	0
15593	OOE3-2	0
