## Supplementary Table 2 for "A pistil peptide toxin–pollen antidote system for reproductive barrier"

### Sheet: SupplementaryTable2
Accession_ID	Accession_name	Relative pollen tube elongation (♀spri1 / ♀spri1_fem)
88	CYR	0.31
108	LDV-18	0.65
159	MAR2-3	0.74
265	PYL-6	0.62
351	TOU-A1-89	0.82
403	Zdarec3	0.47
410	Doubravnik7	0.34
428	Borky1	0.93
763	Kar-1	0.83
765	Sus-1	0.47
766	Dja-1	0.51
768	Zal-1	0.73
772	Neo-6	0.52
991	Ale-Stenar-41-1	0.86
992	Ale-Stenar-44-4	0.63
997	Ale-Stenar-56-14	0.71
1002	Ale-Stenar-64-24	0.83
1006	Ale-Stenar-77-31	0.5
1061	BrÃ¶sarp-11-135	0.98
1062	BrÃ¶sarp-15-138	0.82
1063	BrÃ¶sarp-21-140	0.62
1066	Brösarp-34-145	0.77
1070	Brösarp-45-153	0.53
1158	Aledal-6-49	0.75
1166	Aledal-14-73	0.63
1254	Tos-82-387	0.62
1257	Tos-95-393	0.5
1313	ÃngsÃ¶-59-422	0.94
1317	ÃngsÃ¶-74-430	1.06
1552	Sku-30	0.88
1741	KBS-Mac-74	0.49
5830	App1-12	0.86
5831	App1-14	0.77
5832	App1-16	0.73
5836	Boo2-3	0.47
5837	Bor-1	0.54
5856	Dör-10	0.58
5865	Dra1-4	0.43
5867	Dra2-1	1.04
6008	Duk	0.45
6009	Eden-1	0.58
6010	Eden-5	0.83
6011	Eden-6	0.38
6012	Eden-7	0.56
6013	Eden-9	0.27
6016	Eds-1	0.97
6017	Eds-9	0.61
6019	Fjä1-2	1
6020	Fjä1-5	0.86
6021	Fjä2-4	0.94
6022	FjÃ¤2-6	0.92
6023	Fly2-1	0.94
6024	Fly2-2	0.52
6025	Gro-3	0.36
6034	Hov1-7	0.65
6036	Hov3-2	0.44
6038	Hov3-5	0.5
6040	Kni-1	0.92
6041	Lis-3	0.97
6046	Lov-5	0.55
6064	Nyl-2	0.88
6069	Nyl-7	0.91
6070	Omn-1	1.06
6071	Omn-5	0.92
6073	ÖMö1-7	0.79
6074	Ör-1	0.86
6076	Rev-2	0.94
6077	Rev-3	0.69
6085	Sparta-1	0.87
6086	Sr:3	0.37
6088	Stu1-1	0.8
6090	T1000	0.89
6091	T1010	0.82
6092	T1020	0.9
6094	T1040	0.99
6095	T1050	0.55
6097	T1070	0.72
6098	T1080	0.45
6099	T1090	0.76
6100	T1110	0.7
6104	T1160	0.81
6106	T460	0.77
6107	T470	0.72
6109	T510	0.93
6111	T530	0.86
6112	T540	0.63
6114	T570	0.78
6115	T580	1.01
6118	T610	0.7
6122	T670	0.75
6123	T680	1.29
6125	T710	0.77
6126	T720	0.72
6128	T740	0.79
6131	T780	0.81
6132	T790	0.56
6133	T800	0.74
6134	T810	1.14
6136	T840	0.88
6137	T850	1.04
6138	T860	1.01
6140	T880	0.79
6141	T890	0.69
6148	T960	0.77
6149	T970	0.65
6151	T990	0.78
6153	TAA 03	0.72
6154	TAA 04	0.67
6163	TAA 14	0.74
6166	TAA 17	0.7
6172	TÅD 04	0.44
6174	TÅD 06	0.89
6177	TÄL 03	0.39
6189	TDr-2	1.02
6192	TDr-5	0.35
6193	TDr-7	0.71
6194	TDr-8	0.94
6195	TDr-9	0.55
6201	TDr-16	0.89
6202	TDr-17	0.42
6203	TDr-18	0.7
6209	TEDEN 02	0.4
6210	TEDEN 03	0.66
6216	TFÄ 06	0.57
6217	TFÄ 07	0.77
6218	TFÄ 08	0.64
6221	TGR 02	0.8
6231	TNY 04	0.76
6238	TOM 04	0.58
6240	TOM 06	1.04
6243	Tottarp-2	0.81
6244	TRÄ 01	0.52
6284	TV-38	0.41
6390	UduI 3-36	0.85
6396	UduI 4-9	0.84
6413	Ull3-4	1.3
6445	ZdrI 2-21	0.42
6830	Kz-13	0.86
6898	An-1	0.37
6899	Bay-0	0.93
6901	Bil-7	0.84
6903	Bor-4	0.68
6904	Br-0	0.26
6906	C24	0.46
6909	Col-0	0.85
6911	Cvi-0	0.45
6913	Eden-2	0.83
6917	Fab-2	0.36
6922	Gu-0	0.64
6923	HR-10	0.99
6926	Kin-0	0.58
6931	Kz-9	0.55
6938	Ms-0	0.25
6940	Mz-0	0.79
6944	NFA-8	0.57
6956	Pu2-7	0.92
6966	Sq-1	0.33
6967	Sq-8	0.7
6970	Ts-1	0.59
6973	Ull2-3	0.3
6974	Ull2-5	1.06
6975	Uod-1	0.25
6979	Wei-0	0.86
6981	Ws-2	1.1
6982	Wt-5	0.42
6984	Zdr-1	1.01
6986	Abd-0	0.89
6987	Ak-1	0.25
6989	Alst-1	0.7
6992	Ang-0	0.92
6997	Appt-1	0.72
7000	Aa-0	0.78
7002	Baa-1	1.06
7013	Bd-0	0.86
7025	Bl-1	0.57
7031	Bsch-0	0.51
7036	Bu-0	0.77
7058	Bur-0	1.03
7061	Cal-0	0.82
7062	Ca-0	1.21
7063	Can-0	0.68
7064	Cnt-1	0.67
7067	Ct-1	0.81
7071	Chat-1	0.66
7072	Chi-0	0.51
7077	Co-1	0.37
7081	Co	0.72
7096	Di-G	0.58
7102	Do-0	0.73
7103	Dra-0	0.69
7107	Durh-1	0.75
7109	Ema-1	0.74
7111	Edi-0	0.8
7117	El-0	0.92
7119	En-2	0.63
7120	En-D	0.83
7130	Et-0	0.72
7133	Fr-2	0.4
7138	Fi-0	0.96
7143	Gel-1	0.7
7147	Gie-0	0.31
7158	Gr-5	0.88
7161	Gd-1	0.78
7163	Ha-0	0.41
7164	Hau-0	0.58
7183	Kas-1	0.45
7199	Kl-5	0.74
7202	Kb-0	0.82
7203	Krot-0	0.55
7207	Kyoto	0.63
7208	Lan-0	0.78
7209	La-0	0.71
7213	Ler-0	0.5
7217	Lm-2	0.85
7218	Le-0	0.53
7223	Li-2:1	0.37
7231	Li-7	0.67
7236	Litva	0.62
7244	Mnz-0	0.52
7250	Me-0	0.88
7255	Mh-0	0.46
7265	Nd-0	0.96
7268	Np-0	0.62
7273	No-0	0.38
7276	Ob-0	0.56
7280	Old-1	0.64
7282	Or-0	0.73
7287	Ove-0	1.01
7288	Oy-0	0.76
7298	Pi-0	0.4
7319	Rome-1	0.63
7322	Rsch-4	0.37
7323	Rubezhnoe-1	0.29
7328	Sf-2	0.91
7332	Seattle-0	0.5
7333	Sei-0	0.54
7337	Si-0	0.96
7343	Sp-0	0.85
7347	Stw-0	0.88
7349	Ta-0	0.79
7350	Tac-0	0.49
7353	Tha-1	0.65
7354	Ting-1	0.7
7373	Tsu-0	0.78
7377	Tul-0	0.83
7378	Uk-1	0.69
7382	Utrecht	0.57
7383	Van-0	0.99
7384	Ven-1	1.21
7387	Vind-1	0.65
7394	Wa-1	1.05
7404	Wc-1	1.11
7411	Wl-0	0.7
7416	Yo-0	0.38
7417	Zu-0	0.33
7419	Db-1	0.59
7460	Da(1)-12	0.89
7471	RLD-1	0.83
7514	RRS-7	0.74
7515	RRS-10	0.5
7516	Var2-1	0.86
7522	Mr-0	0.9
8222	Lis-2	0.89
8227	THÃ 03	0.71
8230	Algutsrum	0.92
8231	Brö1-6	0.55
8237	Kävlinge-1	0.99
8240	Kulturen-1	0.5
8241	Liarum	0.92
8242	Lillö-1	0.47
8249	Vimmerby	0.66
8256	Bå1-2	0.98
8258	Bå4-1	0.94
8259	Bå5-1	0.96
8264	Bla-1	0.88
8283	Dra3-1	0.89
8297	Ge-0	0.29
8306	Hov4-1	0.65
8311	In-0	0.41
8334	Lu-1	0.47
8335	Lund	0.94
8337	Mir-0	0.62
8351	Ost-0	0.76
8354	Per-1	0.49
8366	Rd-0	0.91
8369	Rev-1	0.5
8376	Sanna-2	0.48
8387	St-0	0.84
8419	Wil-1	0.37
8420	Kelsterbach-4	0.47
8422	Fjä1-1	0.74
8427	Ull2-13	0.74
9057	Vinslöv	0.92
9058	Västervik	0.79
9125	Geg-14	0.3
9321	Ådal 1	0.59
9323	Ådal 3	0.91
9332	Bar 1	0.6
9336	BÃ¶n 1	1.09
9339	BÃ¶t 1	0.94
9352	DÃ¶d 2	0.72
9353	DÃ¶d 3	0.71
9363	EdJ 2	0.7
9369	EkS 2	0.62
9380	FlyA 3	0.98
9381	Fri 1	1.02
9383	Fri 3	0.48
9386	Grön 12	0.96
9399	Ham 1	0.37
9402	Hel 3	0.82
9404	HolA1 1	0.94
9405	HolA1 2	0.96
9407	HolA2 2	0.79
9408	Kal 1	0.68
9409	Kia 1	1.07
9412	Kor 3	1.03
9421	Lan 1	1
9427	Näs 2	0.62
9433	Nyl 13	0.75
9436	Puk-1	0.86
9437	Puk 2	0.93
9442	Sim 1	0.94
9450	Spro 1	0.42
9451	Spro 2	0.85
9452	Spro 3	0.87
9454	Ste 3	0.7
9455	Ste 4	0.89
9470	Tur 4	0.73
9471	UllA 1	0.81
9476	VårA 1	0.84
9506	IP-Alo-0	0.54
9507	IP-Coa-0	0.8
9508	IP-Mos-1	0.7
9510	IP-Rei-0	0.29
9512	IP-Vid-1	0.88
9514	IP-Adm-0	0.46
9515	IP-Ala-0	0.69
9517	IP-All-0	0.51
9521	IP-Bar-1	0.68
9525	IP-Bis-0	0.67
9585	IP-Svi-0	0.34
9609	Adam-1	0.37
9619	Basta-1	0.43
9644	Zupan-1	0.79
9646	Aiell-1	0.91
9655	Marce-1	0.52
9657	Melic-1	0.48
9663	Teano-1	0.64
9697	Dolen-1	0.29
9698	Goced-1	0.53
9699	Kolar-1	0.73
9704	Melni-2	0.48
9705	Choto-1	0.32
9711	Dolna-1-39	0.82
9713	Stara-1	0.61
9714	Grivo-1	0.59
9717	Kardz-2	0.97
9718	Smolj-1	0.78
9720	Malak-1	0.71
9721	Schip-1	0.3
9722	Groch-1	0.5
9723	Slavi-2	0.37
9725	Epidauros-1	0.68
9726	Faneronemi-3	0.59
9748	Zagub-1	0.49
9749	Knjas-1	0.73
9754	Sredn-1	0.64
9755	Vajug-1	0.29
9757	Staro-1	0.81
9758	Altai-5	0.62
9759	Anz-0	0.78
9761	Bik-1	0.75
9762	Etna-2	1.01
9764	Qar-8a	0.99
9766	Westkar-4	0.79
9785	Ha-HBT1-2	0.63
9791	Haes-1	0.73
9837	IP-Con-0	0.6
9941	Fei-0	0.82
9943	Cdm	0.39
9944	Don-0	0.68
9946	Mer-6	0.55
9949	Qui-0	0.59
9950	Vie-0	0.63
9952	Kly4	0.32
9955	Stepn-2	0.3
9957	Borsk-2	0.79
9959	Shigu-2	0.29
9960	Kindr-1	0.55
9963	Lago-1	0.45
9964	Mammo-1	0.35
9965	Mammo-2	0.38
9967	Moran-1	0.73
9968	Timpo-1	0.44
9969	Valsi-1	0.74
9970	Altenb-2	0.78
9976	Rovero-1	0.99
9978	Vezzano-2	0.69
9981	Angit-1	0.53
9983	Ciste-1	0.76
9990	Lag2-2	0.77
9993	Nemrut-1	0.48
9995	HKT2-4	0.83
9996	Nie1-2	0.37
9997	Ru3.1-31	0.96
9998	Star-8	0.78
9999	Tu-SB30-3	0.73
10005	Copac-1	0.63
10008	Sij1	0.68
10009	Sij2	0.76
10011	Yeg-1	0.41
10012	Istisu-1	0.83
10015	Sha	0.53
10023	Strand-1	0.74
