## Supplementary Table 3 for "A pistil peptide toxin–pollen antidote system for reproductive barrier"

### Sheet: SupplementaryTable3
Accession_name	FEM type	Functional FEM copy number	HOM type	Functional HOM copy number	Sequence data source	Relative pollen tube elongation (♂E. allionii pollen tube elongation / stigma-style size)	Relative pollen tube elongation (♀spri1 / ♀spri1 fem)
ah_7	absent	0	Functional	1	Kang et al Nat Commun 2023
arb_0	Functional	2	Functional	2	Kang et al Nat Commun 2023
belmonte_4_94	nonsense	0	Functional	1	Kang et al Nat Commun 2023
bor_1	absent	0	nonsense	0	Kang et al Nat Commun 2023
cdm_0	nonsense	0	Functional	1	Kang et al Nat Commun 2023		0.392165
dra_2	nonsense	0	Functional	1	Kang et al Nat Commun 2023	1.8167
elk_1	absent	0	Functional	1	Kang et al Nat Commun 2023
etna_2	Functional	2	Functional	4	Kang et al Nat Commun 2023		1.01166
got_22	absent	0	Functional	1	Kang et al Nat Commun 2023
hs_0	nonsense	0	Functional	1	Kang et al Nat Commun 2023	1.67168
kelsterbach_2	absent	0	nonsense	0	Kang et al Nat Commun 2023
ket_10	Functional	3	Functional	3	Kang et al Nat Commun 2023
kondara	absent	0	Functional	1	Kang et al Nat Commun 2023	2.21626
kz_9	nonsense	0	Functional	1	Kang et al Nat Commun 2023	1.96756
li_of_095	absent	0	Functional	1	Kang et al Nat Commun 2023
ll_0	Functional	1	Functional	1	Kang et al Nat Commun 2023	1.80759
mammo_1	nonsense	0	Functional	1	Kang et al Nat Commun 2023	1.33747	0.346428
meh_0	Functional	3	Functional	3	Kang et al Nat Commun 2023
ms_0	nonsense	0	nonsense	0	Kang et al Nat Commun 2023	2.2381
nz_1	absent	0	Functional	1	Kang et al Nat Commun 2023
per_1	absent	0	Functional	1	Kang et al Nat Commun 2023	2.02875
pra_6	nonsense	0	Functional	1	Kang et al Nat Commun 2023
pu_2_23	nonsense	0	nonsense	0	Kang et al Nat Commun 2023	1.88277
sij_1	absent	0	Functional	1	Kang et al Nat Commun 2023	2.48219
sij_2	absent	0	Functional	1	Kang et al Nat Commun 2023	2.07301
sorbo	absent	0	Functional	1	Kang et al Nat Commun 2023	1.91388
st_0	nonsense	0	Functional	1	Kang et al Nat Commun 2023
tibet	absent	0	Functional	1	Kang et al Nat Commun 2023
tu_sb30_3	absent	0	Functional	1	Kang et al Nat Commun 2023
yilong	absent	0	Functional	1	Kang et al Nat Commun 2023
Abd-0	absent	0	Functional	1	Lian et al Nat Genet 2024	1.63428	0.88794
Altai-5	absent	0	Functional	1	Lian et al Nat Genet 2024		0.622134
An-1	nonsense	0	nonsense	0	Lian et al Nat Genet 2024	2.04438	0.369084
Anz-0	absent	0	Functional	1	Lian et al Nat Genet 2024	2.06684	0.779843
Are-1	Functional	3	Functional	3	Lian et al Nat Genet 2024
Are-10	Functional	4	Functional	4	Lian et al Nat Genet 2024
Are-2	Functional	1	Functional	1	Lian et al Nat Genet 2024
Are-6	Functional	1	Functional	1	Lian et al Nat Genet 2024
Bay-0	nonsense	0	Functional	1	Lian et al Nat Genet 2024	2.25097	0.934023
Bla-1	absent	0	Functional	1	Lian et al Nat Genet 2024	1.98949	0.878307
Blh-1	absent	0	Functional	1	Lian et al Nat Genet 2024
Bur-0	absent	0	Functional	1	Lian et al Nat Genet 2024	2.3652	1.02501
C24	nonsense	0	Functional	1	Lian et al Nat Genet 2024	2.12475	0.456142
Can-0	absent	0	Functional	1	Lian et al Nat Genet 2024		0.683479
Cant-1	Functional	1	Functional	1	Lian et al Nat Genet 2024
Co-4	nonsense	0	Functional	1	Lian et al Nat Genet 2024
Col-0	absent	0	Functional	1	Lian et al Nat Genet 2024	1.86252	0.845994
Ct-1	nonsense	0	Functional	1	Lian et al Nat Genet 2024	1.69312	0.813045
Db-1	nonsense	0	nonsense	0	Lian et al Nat Genet 2024	1.65464	0.591512
Dog-4	nonsense	0	Functional	1	Lian et al Nat Genet 2024	2.24353
Edi-0	nonsense	0	Functional	1	Lian et al Nat Genet 2024	2.60651	0.799464
Elh-2	nonsense	0	Functional	1	Lian et al Nat Genet 2024		0.751386
Est-0	Functional	1	Functional	1	Lian et al Nat Genet 2024	1.72
Est-1	nonsense	0	nonsense	0	Lian et al Nat Genet 2024
Ge-0	absent	0	nonsense	0	Lian et al Nat Genet 2024		0.291312
Geg-14	absent	0	Functional	1	Lian et al Nat Genet 2024		0.299662
Had-6b	Functional	3	Functional	3	Lian et al Nat Genet 2024
Hiroshima	absent	0	Functional	1	Lian et al Nat Genet 2024
Ice-1	Functional	3	Functional	3	Lian et al Nat Genet 2024
Ishikawa	absent	0	Functional	1	Lian et al Nat Genet 2024
Ita-0	Functional	2	Functional	2	Lian et al Nat Genet 2024
JEA	nonsense	0	Functional	1	Lian et al Nat Genet 2024
Kar-1	nonsense	0	Functional	1	Lian et al Nat Genet 2024	1.9565	0.827203
Kas-1	nonsense	0	Functional	1	Lian et al Nat Genet 2024		0.445389
Kyo	nonsense	0	nonsense	0	Lian et al Nat Genet 2024	2.10863
Kyr-1	absent	0	Functional	1	Lian et al Nat Genet 2024		0.70238
Ler	nonsense	0	Functional	1	Lian et al Nat Genet 2024
Mh-0	nonsense	0	nonsense	0	Lian et al Nat Genet 2024	1.70542	0.456706
Mr-0	Functional	3	Functional	3	Lian et al Nat Genet 2024	0.571375	0.901502
N13	absent	0	Functional	1	Lian et al Nat Genet 2024	1.52528
Nemrut-1	absent	0	Functional	1	Lian et al Nat Genet 2024	1.5674	0.482433
No-0	nonsense	0	Functional	1	Lian et al Nat Genet 2024	2.23535	0.380826
Nok-1	nonsense	0	nonsense	0	Lian et al Nat Genet 2024
Nov-02	absent	0	Functional	1	Lian et al Nat Genet 2024
Oy-0	nonsense	0	Functional	1	Lian et al Nat Genet 2024	2.07943	0.761423
PYL-1	nonsense	0	Functional	1	Lian et al Nat Genet 2024
Qar-8a	Functional	5	Functional	5	Lian et al Nat Genet 2024		0.991352
Ri-0	nonsense	0	Functional	1	Lian et al Nat Genet 2024
Rld-2	nonsense	0	Functional	1	Lian et al Nat Genet 2024
RRS10	nonsense	0	nonsense	0	Lian et al Nat Genet 2024	2.2292
Rubezhnoe-1	absent	0	nonsense	0	Lian et al Nat Genet 2024		0.285086
Sah-0	absent	0	Functional	1	Lian et al Nat Genet 2024
Sf-2	nonsense	0	Functional	1	Lian et al Nat Genet 2024		0.914327
sha	absent	0	Functional	1	Lian et al Nat Genet 2024
Shigu-2	absent	0	Functional	1	Lian et al Nat Genet 2024	1.91941
Stw-0	nonsense	0	Functional	1	Lian et al Nat Genet 2024		0.875632
Sus-1	absent	0	Functional	1	Lian et al Nat Genet 2024	2.07923	0.470084
Tanz-1	absent	0	Functional	1	Lian et al Nat Genet 2024
Taz-0	absent	0	Functional	1	Lian et al Nat Genet 2024		0.488055
Toufl-1	Functional	2	Functional	2	Lian et al Nat Genet 2024	0.607877
Tsu-0	absent	0	Functional	1	Lian et al Nat Genet 2024		0.781224
Tul-0	nonsense	0	nonsense	0	Lian et al Nat Genet 2024	1.70924	0.830514
Valsi-1	nonsense	0	Functional	1	Lian et al Nat Genet 2024	1.36654
ws-4	absent	0	Functional	1	Lian et al Nat Genet 2024
Yo-0	nonsense	0	nonsense	0	Lian et al Nat Genet 2024	1.93936	0.375795
Zal-1	absent	0	Functional	1	Lian et al Nat Genet 2024	2.03103	0.733355
Zin9	absent	0	Functional	1	Lian et al Nat Genet 2024		0.529249
Bil-5	absent	0	nonsense	0	This study	2.08788
Fi-0	Functional	3	Functional	3	This study	0.71173	0.956514
Fri1	Functional	3	Functional	3	This study	0.757482	1.0228
Kni-1	absent	0	Functional	1	This study		0.919193
Lis-3	Functional	3	Functional	3	This study	0.627475	0.973402
Moran-1	Functional	2	Functional	2	This study	0.529125	0.728017
Nie1-2	nonsense	0	nonsense	0	This study	2.32523	0.37282
Ta-0	nonsense	0	nonsense	0	This study		0.786556
Tac-0	nonsense	0	nonsense	0	This study	1.88877	0.49414
UduI1-11	Functional	3	Functional	3	This study	0.620059	0.925995
Vie-0	absent	0	Functional	1	This study	1.94031	0.632142
Vimmerby	absent	0	Functional	1	This study	1.69034	0.663337
Wt-5	nonsense	0	Functional	1	This study	2.13728	0.422322
ANGE-B-10	nonsense	0	Functional	1	﻿Wlodzimierz et al Nature 2023
ANGE-B-2	absent	0	Functional	1	﻿Wlodzimierz et al Nature 2023
AUZE-A-5	nonsense	0	Functional	1	﻿Wlodzimierz et al Nature 2023
BANI-C-1	absent	0	Functional	1	﻿Wlodzimierz et al Nature 2023
BANI-C-12	nonsense	0	Functional	1	﻿Wlodzimierz et al Nature 2023
BARA-C-3	nonsense	0	Functional	1	﻿Wlodzimierz et al Nature 2023
BARA-C-5	absent	0	nonsense	0	﻿Wlodzimierz et al Nature 2023
BARC-A-12	nonsense	0	Functional	1	﻿Wlodzimierz et al Nature 2023
BARC-A-17	nonsense	0	Functional	1	﻿Wlodzimierz et al Nature 2023
BELC-C-10	absent	0	Functional	1	﻿Wlodzimierz et al Nature 2023
BELC-C-12	absent	0	Functional	1	﻿Wlodzimierz et al Nature 2023
BROU-A-10	nonsense	0	Functional	1	﻿Wlodzimierz et al Nature 2023
CAMA-C-2	nonsense	0	Functional	1	﻿Wlodzimierz et al Nature 2023
CAMA-C-9	nonsense	0	Functional	1	﻿Wlodzimierz et al Nature 2023
Cvi-0	Functional	1	Functional	1	﻿Wlodzimierz et al Nature 2023	1.62014	0.454146
FERR-A-12	nonsense	0	Functional	1	﻿Wlodzimierz et al Nature 2023
FERR-A-8	nonsense	0	Functional	1	﻿Wlodzimierz et al Nature 2023
GAIL-B-11	absent	0	Functional	1	﻿Wlodzimierz et al Nature 2023
IP-Alo-0	absent	0	Functional	1	﻿Wlodzimierz et al Nature 2023		0.542702
IP-Alo-19	Functional	3	Functional	3	﻿Wlodzimierz et al Nature 2023
IP-Cas-0	nonsense	0	Functional	1	﻿Wlodzimierz et al Nature 2023
IP-Cas-6	absent	0	Functional	1	﻿Wlodzimierz et al Nature 2023
IP-Cat-0	absent	0	Functional	1	﻿Wlodzimierz et al Nature 2023
IP-Evs-0	absent	0	Functional	1	﻿Wlodzimierz et al Nature 2023
IP-Evs-12	absent	0	Functional	1	﻿Wlodzimierz et al Nature 2023
IP-Hom-0	absent	0	Functional	1	﻿Wlodzimierz et al Nature 2023
IP-Hom-4	absent	0	Functional	1	﻿Wlodzimierz et al Nature 2023
IP-Hum-2	Functional	3	Functional	3	﻿Wlodzimierz et al Nature 2023
IP-Hum-4	absent	0	Functional	1	﻿Wlodzimierz et al Nature 2023
IP-Lor-16	absent	0	Functional	1	﻿Wlodzimierz et al Nature 2023
IP-Mdc-14	nonsense	0	Functional	1	﻿Wlodzimierz et al Nature 2023
IP-Med-0	absent	0	Functional	1	﻿Wlodzimierz et al Nature 2023
IP-Med-3	nonsense	0	Functional	1	﻿Wlodzimierz et al Nature 2023
IP-Met-6	absent	0	Functional	1	﻿Wlodzimierz et al Nature 2023
IP-Mos-5	nonsense	0	Functional	1	﻿Wlodzimierz et al Nature 2023
IP-Mos-9	Functional	3	Functional	3	﻿Wlodzimierz et al Nature 2023
IP-San-9	absent	0	Functional	1	﻿Wlodzimierz et al Nature 2023
IP-Sln-22	absent	0	Functional	1	﻿Wlodzimierz et al Nature 2023
LACR-C-14	nonsense	0	Functional	1	﻿Wlodzimierz et al Nature 2023
MERE-A-13	nonsense	0	nonsense	0	﻿Wlodzimierz et al Nature 2023
MONTM-B-16	nonsense	0	nonsense	0	﻿Wlodzimierz et al Nature 2023
MONTM-B-7	absent	0	Functional	1	﻿Wlodzimierz et al Nature 2023
PREI-A-14	nonsense	0	Functional	1	﻿Wlodzimierz et al Nature 2023
Rabacal-1	Functional	4	Functional	4	﻿Wlodzimierz et al Nature 2023
SALE-A-10	absent	0	Functional	1	﻿Wlodzimierz et al Nature 2023
SALE-A-17	absent	0	Functional	1	﻿Wlodzimierz et al Nature 2023
