## Supplementary Table 5 for "A pistil peptide toxin–pollen antidote system for reproductive barrier"

### Sheet: Sheet1
Construct	PCR	template	Amplified fragment	Forward primer	Reverse primer
Venus-FEM	1st	UduI1-11 cDNA	fragment A	2354/ADH_5UTR_inf_DN8296-F	2343/DN8296_SP-Venus-R
	1st	Venus fragment	fragment B	2342/DN8296_SP-Venus-F	2345/Venus-linker-DN8296mat-R
	1st	UduI1-11 cDNA	fragment C	2344/Venus-linker-DN8296mat-F	2355/2t_If_His_GGGSx2_DN8296-R
	2nd	fragment A fragment B fragment C	Venus-FEM	2354/ADH_5UTR_inf_DN8296-F	2355/2t_If_His_GGGSx2_DN8296-R
HOM-CFP	1st	UduI1-11 cDNA	fragment A	2415/ADH_5UTR_inf_AT5G61720-F	2137/AT5G61720-Venus-R
	1st	CFP fragment	fragment B	2138/AT5G61720-Venus-F	2420/2t_If_His_GGGSx2_CFP-R
	2nd	fragment A fragment B	HOM-CFP	2415/ADH_5UTR_inf_AT5G61720-F	2420/2t_If_His_GGGSx2_CFP-R
FEM-NanoluC	1st	UduI1-11 cDNA	fragment A	2354/ADH_5UTR_inf_DN8296-F	2452/DN-8296SP-NlucC-R
	1st	UduI1-11 cDNA	fragment B	2451/NlucC-l3-DN8296-F	2355/2t_If_His_GGGSx2_DN8296-R
	2nd	fragment A fragment B	FEM-NanoluC	2354/ADH_5UTR_inf_DN8296-F	2355/2t_If_His_GGGSx2_DN8296-R
HOM-NanolucN	1st	UduI1-11 cDNA	fragment A	2415/ADH_5UTR_inf_AT5G61720-F	2449/AT5g61720-l-NlucN-R
	1st	Nanoluc fragment	fragment B	2448/AT5g61720-l-NlucN-F	2450/2t_If_NlucN-R
	2nd	fragment A fragment B	HOM-NanolucN	2415/ADH_5UTR_inf_AT5G61720-F	2450/2t_If_NlucN-R
FEMSP-NanoluC	1st	FEM-NanoluC fragment	FEMSP-NanoluC	2354/ADH_5UTR_inf_DN8296-F	2459/2t_If_His_GGGSx2_NlucC-R
HOMSP-NanolucN	1st	HOM-NanolucN fragment	fragment A	2460/AT5G61720-SP_NlucN-F	2450/2t_If_NlucN-R
	2nd	fragment A	HOMSP-NanolucN	2415/ADH_5UTR_inf_AT5G61720-F	2450/2t_If_NlucN-R
FEM-2xHA	1st	UduI1-11 cDNA	fragment A	2354/ADH_5UTR_inf_DN8296-F	2440/DN8296-GGGS_2xHA-R
	2nd	fragment A	FEM-2xHA	2354/ADH_5UTR_inf_DN8296-F	K1217/18.2t_If_Stop_HA_HA_R_v2
