## Supplementary Table 6 for "A pistil peptide toxin–pollen antidote system for reproductive barrier"

### Sheet: oligos
Primer name	Primer sequence (5' to 3')	Used for
2137/AT5G61720-Venus-R	AGCTCCTCGCCCTTGCTCACGAGCTCGCTGCCGTCGTCTA	HOM-CFP construction
2138/AT5G61720-Venus-F	TAGACGACGGCAGCGAGCTCGTGAGCAAGGGCGAGGAGCT	HOM-CFP construction
2342/DN8296_SP-Venus-F	CTAATTAATATTTCGTGTTTGAAGGCGGAA GTGAGCAAGGGCGAGGAGCTG	Venus-FEM construction
2343/DN8296_SP-Venus-R	CAGCTCCTCGCCCTTGCTCAC TTCCGCCTTCAAACACGAAATATTAATTAG	Venus-FEM construction
2344/Venus-linker-DN8296mat-F	CTCGGCATGGACGAGCTGTACAAG GGCGGTGGCGGCTCT GAAACAGAACTATTTATAGTAGA	Venus-FEM construction
2345/Venus-linker-DN8296mat-R	TCTACTATAAATAGTTCTGTTTC AGAGCCGCCACCGCC CTTGTACAGCTCGTCCATGCCGAG	Venus-FEM construction
2354/ADH_5UTR_inf_DN8296-F	tcttcactgttgataATGATAGGTTTGAACAAAAAAGTTGCCGC	Venus-FEM, FEM-NanoluC, FEMSP-NanoluC, FEM-2xHA construction
2355/2t_If_His_GGGSx2_DN8296-R	tcttcatcttcatatTCAGTGGTGGTGGTGGTGGTGactccctcctccactccctcctccTGGAAAGAAGCATATACCCT	Venus-FEM, FEM-NanoluC construction
2415/ADH_5UTR_inf_AT5G61720-F	tcttcactgttgata ATGGGAAAAATTTCATTAGCGATATGTCTAACGTTG	HOM-CFP, HOM-NanolucN, HOMSP-NanolucN construction
2420/2t_If_His_GGGSx2_CFP-R	tcttcatcttcatatTCAGTGGTGGTGGTGGTGGTGactccctcctccactccctcctcc CTTGTACAGCTCGTCCATGC	HOM-CFP construction
2425/DN8296_C37S-F	GAACTATTTATAGTAGAT TCC TTAAACTCAATTAAGCAA	Venus-FEM_C37S construction
2426/DN8296_C37S-R	TTGCTTAATTGAGTTTAA GGA ATCTACTATAAATAGTTC	Venus-FEM_C37S construction
2431/DN8296_C67S-F	AGCCATCTAAAACGTGCTTGC TCC GAAGCACTCGAAGGATTG	Venus-FEM_C67S construction
2432/DN8296_C67S-R	CAATCCTTCGAGTGCTTC GGA GCAAGCACGTTTTAGATGGCT	Venus-FEM_C67S construction
2440/DN8296-GGGS_2xHA-R	GGCGTAATCTGGAACATCGTAAGGGTAactccctcctcc TGGAAAGAAGCATATACCCTTCACC	FEM-2xHA construction
2448/AT5g61720-l-NlucN-F	TCATAGACGACGGCAGCGAGCTCggaggagggagtgtcttcacactcgaagatttcgtt	HOM-NanolucN construction
2449/AT5g61720-l-NlucN-R	aacgaaatcttcgagtgtgaagacactccctcctccGAGCTCGCTGCCGTCGTCTATGA	HOM-NanolucN construction
2450/2t_If_NlucN-R	tcttcatcttcatat TCAtccgttgatggttactcgg	HOM-NanolucN, HOMSP-NanolucN construction
2451/NlucC-l3-DN8296-F	CTGGCGGCTGTGCGAACGCATTCTGggaggagggagtggaggagggagtggaggagggagtGAAACAGAACTATTTATAG	FEM-NanoluC construction
2452/DN-8296SP-NlucC-R	TTCGCACAGCCGCCAGCCGGTCACCGCCTTCAAACACGAAAT	FEM-NanoluC construction
2459/2t_If_His_GGGSx2_NlucC-R	tcttcatcttcatatTCAGTGGTGGTGGTGGTGGTGactccctcctccactccctcctccCAGAATGCGTTCGCACAGCC	FEMSP-NanoluC construction
2460/AT5G61720-SP_NlucN-F	AGCGATATGTCTAACGTTGCTTGTCACATTAAGCACTGTTTATGAAACACAAGGG gtcttcacactcgaagatttc	HOMSP-NanolucN construction
K1217/18.2t_If_Stop_HA_HA_R_v2	tcttcatcttcatatTCAGGCGTAATCTGGAACATCGTAAGGGTAGGCGTAATCTGGAACATCGTAAGGGTAactcc	FEM-2xHA construction
