## Supplementary Table 7 for "A pistil peptide toxin–pollen antidote system for reproductive barrier"

### Sheet: Sheet1
Species	Accession	Data Source	Genome Assembly	Syntenic Chr	Syntenic region	FEM copy number	HOM copy number	Reference
Arabidopsis lyrata	MN47	NCBI	GCA_944990045	scaffold 8	21,638,994-21,769,951	2	2	Kolesnikova et al Mol Biol Evol 2023
	NT1	NCBI	GCA_945152055	scaffold 8	18,621,614-18,819,233	5	5	Kolesnikova et al Mol Biol Evol 2023
Camelina sativa	Ames1043	Phytozome	Camelina sativa Ames 1043 v1.1, DOE-JGI	Chr 11	47,333,332-47,528,274	8	8	https://phytozome.jgi.doe.gov/info/CsativaAmes1043_v1_1
	CAM116	Phytozome	Camelina sativa CAM116 v1.1, DOE-JGI	Chr 11	47,693,614-47,903,430	10	10	https://phytozome.jgi.doe.gov/info/CsativaCAM116_v1_1
Brasica rapa	A03	Phytozome	Brassica rapassp. pekinensisvar. pekinensis A03 v1.1 DOE-JGI	Chr01	30,566,472-31,258,656	4	2	https://phytozome.jgi.doe.gov/info/Brapassp_pekinensisvar_pekinensisA03_v1_1
	L58	Phytozome	Brassica rapassp. chinensisvar. parachinensis L58 v1.1 DOE-JGI	Chr01	30,425,384-31,147,785	3	2	https://phytozome.jgi.doe.gov/info/Brapassp_chinensisvar_parachinensisL58_v1_1
	WO_83	Phytozome	Brassica rapassp. oleiferavar. oleifera WO-83 v1.1 DOE-JGI	Chr01	36,790,182-37,502,248	2	2	https://phytozome.jgi.doe.gov/info/Brapassp_oleiferavar_oleiferaWO_83_v1_1
